# Distinct roles of three trypanosomal Oxa1 insertases in biogenesis of mitochondrial membrane complexes

**DOI:** 10.64898/2026.06.30.735475

**Authors:** Jonathan Espinoza Wong, Ingrid Škodová-Sveráková, Jan Říha, Prashant Chauhan, Alexandra List, Verena Danzinger, Alena Zíková, Ondřej Gahura

## Abstract

The insertase Oxa1 is required for protein insertion into the inner mitochondrial membrane and for the biogenesis of oxidative phosphorylation complexes. While most eukaryotes encode one or two Oxa1 proteins, we identified three paralogs in *Trypanosoma brucei*: TbOxa1-1, TbOxa1-2, and TbOxa1-3. Knock-out of individual paralogs followed by phenotypic analyses and proteomic characterization of submitochondrial fractions revealed distinct functions. Respiratory chain complexes I and IV are primarily affected by loss of TbOxa1-1, whereas complex III and ATP synthase depend on TbOxa1-2; the ablation of TbOxa1-3 results in minor phenotypes in culture. In TbOxa1-2-depleted cells, ATP synthase biogenesis is compromised by the defective import or processing of the nuclear-encoded subunit-c, which also requires a rhomboid peptidase-like protein. Further, the ablation of TbOxa1-2 triggers accumulation of membrane proteins in the matrix, supporting its role in conservative sorting. Together, our results demonstrate that the trypanosomal Oxa1 machinery evolved a paralog-specific division of labor to manage a highly divergent mitochondrial membrane proteome.
