## Supplementary material for "Distinct roles of three trypanosomal Oxa1 insertases in biogenesis of mitochondrial membrane complexes": Table S3

### Sheet: Oligonucleotides
	Description	Sequence (5' to 3')
	Fw primer for TbOxa1-1 C-terminal V5 tagging by long PCR	AGTTTGATAAGATTGAGAATTACGATGATGTTGTATTTGAGGAAGAGACGAATCACCCAAGGGGGAGAAAGGTGAAAGACGGTTCTGGTAGTGGTTCC
	Rv primer for TbOxa1-1 C-terminal V5 tagging by long PCR	CGCTTTCTCTCCTTCATCTTTTCCAATATTACCCCTTACCTTCACTACTGTTCCCGTTACTCACACAGGGCTACTCTGCGCCAATTTGAGAGACCTGTGC
	Fw primer for TbOxa1-2 C-terminal V5 tagging by long PCR	ACAGCTGCTTTGGTGATAAAAGTTGTAAGAGCGGAAAGGATGGCGCACTGAATGATACAGGGGGAACAAGGGTCCGCTCGGGTTCTGGTAGTGGTTCC
	Rv primer for TbOxa1-2 C-terminal V5 tagging by long PCR	ACTATAGGAGAATCATCCTCTCGAAAAGGCGTTTAACCTGATTATCACTCGTACCCCGTACCGCACAAAACACTGATTCCCCAATTTGAGAGACCTGTGC
	Fw primer for TbOxa1-3 C-terminal V5 tagging by long PCR	AGGTGGCGGAGCGCCACTTTGATGAATTGCAGCTAAGGGAAAACGATCGGCGGCGCAAGAGACGGGGCCACGACGGCGGTGGTTCTGGTAGTGGTTCC
	Rv primer for TbOxa1-3 C-terminal V5 tagging by long PCR	GTTTGGAAAAGAGGTGAAGCGCAATGTTGCGCAGTTTGCCCGCGCTCCGTTCACTCGCGTCGGTCGGCTACCCATGCCCTCCAATTTGAGAGACCTGTGC
	Fw primer for uL23m C-terminal V5 tagging by long PCR	CACCGGTTTCTGTTGAGCTGAAGCAAATAAAGGGAACGGAGGACACGTCCGATAATAGGCCCCAGGAACGAATCACTCAAGGTTCTGGTAGTGGTTCC
	Rv primer for uL23m C-terminal V5 tagging by long PCR	ACGTGCAACCCATAAATAAACGTCAGCTACCCCAGCTCCCTCCCTTCCTTCTCACTTCACGCTGCCTCCAGAAACCCCCCCCAATTTGAGAGACCTGTGC
	Fw primer for mL78 C-terminal V5 tagging by long PCR	ACGAGGAGCTCAGCCGATGCGTTGAGGAAGAACTGGGGTGGCATGGAGTTGCACTACAGCATCGTATCCCAGTGCCGAAGGGTTCTGGTAGTGGTTCC
	Rv primer for mL78 C-terminal V5 tagging by long PCR	CCATCCCACCGTTCTCCTACCTTTTGAAACATACTCCTCCCCGACCACATGTTGCCTTTCGATGCGCAGTAGCCAGCTCCCCAATTTGAGAGACCTGTGC
	Fw primer for TbMba1 C-terminal V5 tagging by long PCR	AGGACGGCACCCGCTATGGAAAGGATGCACAGGATGCTGCCAGTTTGCGCAAACAGTTTGACCGATCCAGGAAATGGTTCGGTTCTGGTAGTGGTTCC
	Rv primer for TbMba1 C-terminal V5 tagging by long PCR	CCGCTTACAAGCTGAGTGGAAAAAGGAAGATACACCATTCGGTAAAAATCATGGTCCGCCTGTGGACAGTGAGCACTGTCAATTTGAGAGACCTGTGC
	Fw primer for TbRPLP C-terminal V5 tagging by long PCR	CATTGGTACTTCGAACTAAACATGATATGACAACAATGAGGACATTTTGGCGCAACATGGGCATTACTACGCGAAAAAAA GGTTCTGGTAGTGGTTCC
	Rv primer for TbRPLP C-terminal V5 tagging by long PCR	CGTTCCTTGCAGAGTAGGGAATGTGAGTTTTTTTTGTAAGTAAAATAAAAGTTGTTGTTACACAGTATGTGTGTTCTGCA CCAATTTGAGAGACCTGTG
	Fw primer for 5' sgRNA generation for TbOxa1-1 KO	GAAATTAATACGACTCACTATAGGTTTGTTAGTTCATGCAAGTGGTTTTAGAGCTAGAAATAGC
	Fw primer for 3' sgRNA generation for TbOxa1-1 KO	GAAATTAATACGACTCACTATAGGCTGTTCCCGTTACTCACACAGTTTTAGAGCTAGAAATAGC
	Fw primer for 5' sgRNA generation for TbOxa1-2 KO	GAAATTAATACGACTCACTATAGGGGCTGACAACGCAAGAGCATGTTTTAGAGCTAGAAATAGC
	Fw primer for 3' sgRNA generation for TbOxa1-2 KO	GAAATTAATACGACTCACTATAGGTGAGGAATCAGTGTTTTGTGGTTTTAGAGCTAGAAATAGC
	Fw primer for 5' sgRNA generation for TbOxa1-3 KO	GAAATTAATACGACTCACTATAGGCCATAAGTGGACAACTCACGGTTTTAGAGCTAGAAATAGC
	Fw primer for 3' sgRNA generation for TbOxa1-3 KO	GAAATTAATACGACTCACTATAGGAGCCGACCGACGCGAGTGAAGTTTTAGAGCTAGAAATAGC
	Fw primer for 5' sgRNA generation for TbRPLP KO	GAAATTAATACGACTCACTATAGGACGTCCAACGCCTCGCTGCAGTTTTAGAGCTAGAAATAGC
	Fw primer for 3' sgRNA generation for TbRPLP KO	GAAATTAATACGACTCACTATAGGCTCACATTCCCTACTCTGCAGTTTTAGAGCTAGAAATAGC
	Universal Rv primer for sgRNA generation	AAAAGCACCGACTCGGTGCCACTTTTTCAAGTTGATAACGGACTAGCCTTATTTTAACTTGCTATTTCTAGCTCTAAAAC
	Fw primer for RT2 (G418 CDS+UTRs from pHD2164) for TbOxa1-1 KO in PF	ATTTATTTACTTCTGCAGTCTTTTCGTTCAGCACAGCAAGGTCTTCTGAAATTC
	Rv primer for RT2 (G418 CDS+UTRs from pHD2164) for TbOxa1-1 KO in PF	CTTTTCCAATATTACCCCTTACCTTCACTA ATCCCCCCATTTTCTTCTTTTACA
	Fw primer for RT1 (Hygro CDS+UTRs from pPOTv5) for TbOxa1-2 KO in PF	CTGGTAAATATACCACGTGAACAAACACCA AGGCTAGGGCACAGCAAGGT
	Rv primer for RT1 (Hygro CDS+UTRs from pPOTv5) for TbOxa1-2 KO in PF	TAACCTGATTATCACTCGTACCCCGTACCG GGGGCTCGAATCCCCCCATT
	Fw primer for RT2 (G418 CDS+UTRs from pHD2164) for TbOxa1-2 KO in PF	CTGGTAAATATACCACATGAACAAACACCAGCACAGCAAGGTCTTCTGAAATTC
	Rv primer for RT2 (G418 CDS+UTRs from pHD2164) for TbOxa1-2 KO in PF	TAACCTGATTATCACTCGTACCCCGTACCAATCCCCCCATTTTCTTCTTTTACA
	Fw primer for RT1 (Hygro CDS+UTRs from pPOTv5) for TbOxa1-3 KO in PF	AACGGGTACGGGGAGAACGTTCCGTTGCAG AGGCTAGGGCACAGCAAGGT
	Rv primer for RT1 (Hygro CDS+UTRs from pPOTv5) for TbOxa1-3 KO in PF	CGCAATGTTGCGCAGTTTGCCCGCGCTCCG GGGGCTCGAATCCCCCCATT
	Fw primer for RT1 (Hygro CDS+UTRs from pPOTv5) for TbRPLP KO in PF	GGGAAGCATTAGAAAGGTGTTTTATCTCAC AGGCTAGGGCACAGCAAGGT
	Rv primer for RT1 (Hygro CDS+UTRs from pPOTv5) for TbRPLP KO in PF	TTGAAAATTATGGTATTTTTTTTCGTTCCT GGGGCTCGAATCCCCCCATT
	Fw primer for RT2 (G418 CDS+UTRs from pHD2164) for TbRPLP KO in PF	GGGAAGCATTAGAAAGGTGTTTTATCTCAC GCACAGCAAGGTCTTCTGAAATTC
	Rv primer for RT2 (G418 CDS+UTRs from pHD2164) for TbRPLP KO in PF	TTGAAAATTATGGTATTTTTTTTCGTTCCT ATCCCCCCATTTTCTTCTTTTACA
	Fw primer for RT (Hygro CDS+UTRs from pPOTv5) for TbOxa1-1 KO in BF/PF	TTCTGCAGTCTTTTCGTTCAAGGCTAGGGCACAGCAAGGT
	Rv primer for RT (Hygro CDS+UTRs from pPOTv5) for TbOxa1-1 KO in BF/PF	ATTACCCCTTACCTTCACTAGGGGCTCGAATCCCCCCATT
	Fw primer for RT (Phleo CDS+UTRs from pAZ0055) for TbOxa1-2 KO in BF	TACCACGTGAACAAACACCACTTAGCTATCAGCCACATTAATCAAA
	Rv primer for RT (Phleo CDS+UTRs from pAZ0055) for TbOxa1-2 KO in BF	ATCACTCGTACCCCGTACCGAATACTGCATAGATAACAAACGCATC
	Fw primer for RT (G418 CDS+UTRs from pHD2164) for TbOxa1-3 KO in BF/PF	GGGAGAACGTTCCGTTGCAGGCACAGCAAGGTCTTCTGAAATTC
	Rv primer for RT (G418 CDS+UTRs from pHD2164) for TbOxa1-3 KO in BF/PF	CGCAGTTTGCCCGCGCTCCGATCCCCCCATTTTCTTCTTTTACA
	Fw primer for TbOxa1-1 cloning into overexpression vector pLEW79	CTAAGCTTATGTCGGCCCACC
	Rv primer for TbOxa1-1 cloning into overexpression vector pLEW79	ATGGATCCTTAGTCTTTCACCTTTCTCC
	Fw primer for TbOxa1-2 cloning into overexpression vector pLEW79	CTAAGCTTATGCGGAAATTGGTTC
	Rv primer for TbOxa1-2 cloning into overexpression vector pLEW79	ATGGATCCTCACGAGCGGACC
	Fw primer for TbOxa1-3 cloning into overexpression vector pLEW79	CTAAGCTTATGTTTCGCTGCAC
	Rv primer for TbOxa1-3 cloning into overexpression vector pLEW79	ATGGATCCTCAACCGCCGTC
	Fw primer complementary to TbOxa1-1 5' UTR for diagnostic PCR	CATTCCACGCAAACCTTGTCGATATT
	Rv primer complementary to TbOxa1-1 3' UTR for diagnostic PCR	GCTTCCGCTTTCTCTCCTTCATCTTT
	Fw primer complementary to TbOxa1-1 CDS for diagnostic PCR and for qPCR	CAGGAAATCGAAGAAGAATTACC
	Rv primer complementary to TbOxa1-1 CDS for diagnostic PCR and for qPCR	ATCCCACAATCCAATCCC
	Fw primer complementary to TbOxa1-2 5' UTR for diagnostic PCR	GTATGCGTTCCACCATAATTGGTTGC
	Rv primer complementary to TbOxa1-2 3' UTR for diagnostic PCR	CGCTTACCGGCCCTCTTTTAATAACA
	Fw primer complementary to TbOxa1-2 CDS for diagnostic PCR and for qPCR	GGGTAACATACTTTGACTATTTGG
	Rv primer complementary to TbOxa1-2 CDS for diagnostic PCR and for qPCR	TGCAGGTTCTTGTGAAGG
	Fw primer complementary to TbOxa1-3 5' UTR for diagnostic PCR	AAAACAATTCTCGGTGGTGTAGGGTG
	Rv primer complementary to TbOxa1-3 3' UTR for diagnostic PCR	CGCAGAAAACGTTTGGAAAAGAGGTG
	Fw primer complementary to TbOxa1-3 CDS for diagnostic PCR and for qPCR	CGTAATCGCATATTTCGTAGC
	Rv primer complementary to TbOxa1-3 CDS for diagnostic PCR and for qPCR	GGGAGAACAGAAACTGTACC
	Fw primer complementary to Hygro CDS for diagnostic PCR	GAGGGCGAAGAATCTCGTGCT
	Rv primer complementary to Phleo CDS for diagnostic PCR	GACACGACCTCCGACCAC
	Fw primer complementary to G418 CDS for diagnostic PCR	CTTGCCGAATATCATGGTGG
	Fw primer for TbOxa1-2 MTS+CDS amplificationfor cloning into pSKB3	ACTGGATCCCGGAAATTGGTTCGAA GCTC
	Rvprimer for TbOxa1-2 MTS+CDS amplificationfor cloning into pSKB3	ATAAAGCTTTCACGAGCGGACCCTTG

### Sheet: Antibodies
	Primary antibodies
	Target	Type	Reference	Dilution
	cI NDUFA6	rabbit polyclonal	1	1:1000
	cII SDH66	rabbit polyclonal	2	1:1000
	cIII Rieske	rabbit polyclonal	1	1:1000
	cIV COXEG7	rabbit polyclonal	1	1:1000
	ATP synthase β	rabbit polyclonal	3	1:2000
	ATP synthase p18	rabbit polyclonal	3	1:1000
	ATP synthase ATPTb1	rabbit polyclonal	3	1:1000
	ATP synthase OSCP	rabbit polyclonal	3	1:1000
	APRT	rabbit polyclonal	4	1:500
	SCoAS β	rabbit polyclonal	1	1:1000
	mtHsp70	mouse monoclonal	5	1:5000
	VDAC	rabbit polyclonal	6	1:1000
	Cytochrome c	rabbit polyclonal	7	1:1000
	AAC	rabbit polyclonal	8	1:2000
	V5 epitope	mouse monoclonal	Invitrogen 377500	1:1000
	AOX	mouse monoclonal	1	1:100
	TbOxa1-2	rabbit polyclonal	this study	1:500
	Secondary antibodies
	Goat anti-rabbit IgG HRP conjugate		BioRad 1721019	1:2000
	Goat anti-mouse IgG HRP conjugate		BioRad 1721011	1:2000
	References:
	1. Doleželová, E., Kunzová, M., Dejung, M., Levin, M., Panicucci, B., Regnault, C., Janzen, C. J., Barrett, M. P., Butter, F., & Zíková, A. (2020). Cell-based and multi-omics profiling reveals dynamic metabolic repurposing of mitochondria to drive developmental progression of Trypanosoma brucei. PLoS Biology, 18(6), e3000741.
	2. Korený, L., Sobotka, R., Kovářová, J., Gnipová, A., Flegontov, P., Horváth, A., Oborník, M., Ayala, F. J., & Lukeš, J. (2012). Aerobic kinetoplastid flagellate Phytomonas does not require heme for viability. Proceedings of the National Academy of Sciences of the United States of America, 109(10), 3808–3813.
	3. Subrtova, K., Panicucci, B., & Zíková, A. (2015). ATPaseTb2, a unique membrane-bound FoF1-ATPase component, is essential in bloodstream and dyskinetoplastic trypanosomes. PLoS Pathogens, 11(3), e1004660.
	4. Taleva, G., Husová, M., Panicucci, B., Hierro-Yap, C., Pineda, E., Biran, M., Moos, M., Šimek, P., Butter, F., Bringaud, F., & Zíková, A. (2023). Mitochondrion of the Trypanosoma brucei long slender bloodstream form is capable of ATP production by substrate-level phosphorylation. PLoS Pathogens, 19(10), e1011699.
	5. Panigrahi, A. K., Zíková, A., Dalley, R. A., Acestor, N., Ogata, Y., Anupama, A., et al. (2008). Mitochondrial complexes in Trypanosoma brucei: A novel complex and a unique oxidoreductase complex. Molecular & Cellular Proteomics, 7(3), 534–545.
	6. Singha, U. K., Sharma, S., & Chaudhuri, M. (2009). Downregulation of mitochondrial porin inhibits cell growth and alters respiratory phenotype in Trypanosoma brucei. Eukaryotic Cell, 8(9), 1418–1428.
	7. Crausaz Esseiva, A., Chanez, A.-L., Bochud-Allemann, N., Martinou, J.-C., Hemphill, A., & Schneider, A. (2004). Temporal dissection of Bax-induced events leading to fission of the single mitochondrion in Trypanosoma brucei. EMBO Reports, 5(3), 268–273.
	8. Gnipová, A., Subrtová, K., Panicucci, B., Horváth, A., Lukeš, J., & Zíková, A. (2015). The ADP/ATP carrier and its relationship to OXPHOS in an ancestral protist, Trypanosoma brucei. Eukaryotic Cell, 14(3), 297–310.
